# Precise transcription timing by a second-messenger drives a bacterial G1/S cell cycle transition

**DOI:** 10.1101/675330

**Authors:** Andreas Kaczmarczyk, Antje M. Hempel, Christoph von Arx, Raphael Böhm, Badri N. Dubey, Jutta Nesper, Tilman Schirmer, Sebastian Hiller, Urs Jenal

## Abstract

Bacteria adapt their growth rate to their metabolic status and environmental conditions by modulating the length of their quiescent G1 period. But the molecular mechanisms controlling G1 length and exit from G1 are poorly understood. Here we identify a key role for the second messenger c-di-GMP, and demonstrate that a gradual increase in c-di-GMP concentration determines precise gene expression during G1/S in *Caulobacter crescentus*. We show that c-di-GMP strongly stimulates the kinase ShkA, activates the TacA transcription factor, and initiates a G1/S-specific transcription program leading to cell morphogenesis and S-phase entry. C-di-GMP activates ShkA by binding to its central pseudo-receiver domain uncovering this wide-spread domain as a novel signal input module of bacterial kinases. Activation of the ShkA-dependent genetic program also causes c-di-GMP to reach peak levels, which triggers S-phase entry and, in parallel, promotes proteolysis of ShkA and TacA. Thus, a gradual increase of c-di-GMP results in a precisely tuned ShkA-TacA activity window enabling G1/S specific gene expression before cells commit to replication initiation. By defining a regulatory mechanism for G1/S control, this study contributes to understanding bacterial growth control at the molecular level.

**GRAPHICAL ABSTRACT:** 
