## Supplementary Table 1 for "Precise transcription timing by a second-messenger drives a bacterial G1/S cell cycle transition"

### Sheet: Sheet1
Plasmid	Description	Source or Reference
pAK501	Promoter-probe plasmid for generation of lacZ transcriptional fusions; pVS1 oriV; CmR	Kaczmarczyk et al. 2013
pAK502	pAK501-derivative; promoter-probe plasmid for generation of lacZ translational fusions; pVS1 oriV; CmR	Lori et al. 2018
pAK503	pAK501-derivative; promoter-probe plasmid for generation of tandem nptII translational and lacZ transcripional fusions; pVS1 oriV; CmR	This study
pAK502-tacA	pAK502-derivative harboring a translational tacA'-'lacZ fusion including the first 30 codons of tacA; CmR	This study
pAK502-spmX	pAK502-derivative harboring a translational spmX'-'lacZ fusion including the first 15 codons of spmX; CmR	This study
pAK503-spmX	pAK503-derivative harboring a translational spmX'-'nptII fusion including the first 15 spmX codons; CmR	This study
pAK405	Suicide plasmid for allelic exchange in Sphingomonas; used here as source of the nptII gene; ColE1 oriV; SmS; KmR	Kaczmarczyk et al. 2012
pNPTS138	Suicide plasmid for allelic exchange in Caulobacter crescentus; ColE1 oriV; sacB+; KmR	Lab collection
pNPTStet	pNPTS138-derivative conferring Tc resistance instead of Km resistance; sacB+; TcR	This study
pNPTStet-ampG	pNPTStet-derivative carrying ca. 500 bps of the region downstream of shkA; sacB+; TcR	This study
pET28a	T7-based expression plasmid; KmR	Novagen
pET28a-shkA	pET28a-derivative for expression of N-terminally His6-tagged ShkA; KmR	This study
pET28a-shkA(D369N)	pET28a-derivative for expression of His6-ShkA with indicated mutation(s); KmR	This study
pET28a-shkA(R324A)	pET28a-derivative for expression of N-terminally His6-tagged ShkA with indicated mutation(s); KmR	This study
pET28a-shkA(Y338A)	pET28a-derivative for expression of N-terminally His6-tagged ShkA with indicated mutation(s); KmR	This study
pET28a-shkA(R128A, R130A)	pET28a-derivative for expression of N-terminally His6-tagged ShkA with indicated mutation(s); KmR	This study
pET28a-shkA(R324A, D369N)	pET28a-derivative for expression of N-terminally His6-tagged ShkA with indicated mutation(s); KmR	This study
pET28a-shkA(Y338A, D369N)	pET28a-derivative for expression of N-terminally His6-tagged ShkA with indicated mutation(s); KmR	This study
pET28a-shkA(D430N)	pET28a-derivative for expression of N-terminally His6-tagged ShkA with indicated mutation(s); KmR	This study
pET28a-shkA(E386Q, D387N)	pET28a-derivative for expression of N-terminally His6-tagged ShkA with indicated mutation(s); KmR	This study
pET28a-shkA(K480R)	pET28a-derivative for expression of N-terminally His6-tagged ShkA with indicated mutation(s); KmR	This study
pET28a-shkA-REC1	pET28a-derivative for expression of the N-terminally His6-tagged REC1 domain of ShkA; KmR	This study
pQF	Plasmid carrying the cumate-inducible PQ5 promoter and a MCS for generating N- or C-terminal 3xFLAG fusions; RK2 oriV, ColE1 oriV; TcR	Kaczmarczyk et al. 2013
pQF-shkA	pQF-derivative for in-vivo expression of N-terminally 3xFLAG-tagged ShkA; TcR	This study
pQF-shkA(R26A)	pQF-derivative for in-vivo expression of N-terminally 3xFLAG-tagged ShkA with indicated mutation(s); TcR	This study
pQF-shkA(H61A)	pQF-derivative for in-vivo expression of N-terminally 3xFLAG-tagged ShkA with indicated mutation(s); TcR	This study
pQF-shkA(R74A)	pQF-derivative for in-vivo expression of N-terminally 3xFLAG-tagged ShkA with indicated mutation(s); TcR	This study
pQF-shkA(W113A)	pQF-derivative for in-vivo expression of N-terminally 3xFLAG-tagged ShkA with indicated mutation(s); TcR	This study
pQF-shkA(D125N)	pQF-derivative for in-vivo expression of N-terminally 3xFLAG-tagged ShkA with indicated mutation(s); TcR	This study
pQF-shkA(R128A)	pQF-derivative for in-vivo expression of N-terminally 3xFLAG-tagged ShkA with indicated mutation(s); TcR	This study
pQF-shkA(R130A)	pQF-derivative for in-vivo expression of N-terminally 3xFLAG-tagged ShkA with indicated mutation(s); TcR	This study
pQF-shkA(R128A, R130A)	pQF-derivative for in-vivo expression of N-terminally 3xFLAG-tagged ShkA with indicated mutation(s); TcR	This study
pQF-shkA(R177A)	pQF-derivative for in-vivo expression of N-terminally 3xFLAG-tagged ShkA with indicated mutation(s); TcR	This study
pQF-shkA(F230A, F234A)	pQF-derivative for in-vivo expression of N-terminally 3xFLAG-tagged ShkA with indicated mutation(s); TcR	This study
pQF-shkA(D297N)	pQF-derivative for in-vivo expression of N-terminally 3xFLAG-tagged ShkA with indicated mutation(s); TcR	This study
pQF-shkA(P321A)	pQF-derivative for in-vivo expression of N-terminally 3xFLAG-tagged ShkA with indicated mutation(s); TcR	This study
pQF-shkA(R324A)	pQF-derivative for in-vivo expression of N-terminally 3xFLAG-tagged ShkA with indicated mutation(s); TcR	This study
pQF-shkA(D325N)	pQF-derivative for in-vivo expression of N-terminally 3xFLAG-tagged ShkA with indicated mutation(s); TcR	This study
pQF-shkA(I327A)	pQF-derivative for in-vivo expression of N-terminally 3xFLAG-tagged ShkA with indicated mutation(s); TcR	This study
pQF-shkA(Y338A)	pQF-derivative for in-vivo expression of N-terminally 3xFLAG-tagged ShkA with indicated mutation(s); TcR	This study
pQF-shkA(R344A)	pQF-derivative for in-vivo expression of N-terminally 3xFLAG-tagged ShkA with indicated mutation(s); TcR	This study
pQF-shkA(D369N)	pQF-derivative for in-vivo expression of N-terminally 3xFLAG-tagged ShkA with indicated mutation(s); TcR	This study
pQF-shkA(E402A, G403A)	pQF-derivative for in-vivo expression of N-terminally 3xFLAG-tagged ShkA with indicated mutation(s); TcR	This study
pQF-shkA(C404A)	pQF-derivative for in-vivo expression of N-terminally 3xFLAG-tagged ShkA with indicated mutation(s); TcR	This study
pQF-shkA(D430N)	pQF-derivative for in-vivo expression of N-terminally 3xFLAG-tagged ShkA with indicated mutation(s); TcR	This study
pQF-shkA(D465A)	pQF-derivative for in-vivo expression of N-terminally 3xFLAG-tagged ShkA with indicated mutation(s); TcR	This study
pQF-shkA(C469A)	pQF-derivative for in-vivo expression of N-terminally 3xFLAG-tagged ShkA with indicated mutation(s); TcR	This study
pQF-shkA(K341A)	pQF-derivative for in-vivo expression of N-terminally 3xFLAG-tagged ShkA with indicated mutation(s); TcR	This study
pQF-shkA(P342A)	pQF-derivative for in-vivo expression of N-terminally 3xFLAG-tagged ShkA with indicated mutation(s); TcR	This study
pQF-shkA(L343A)	pQF-derivative for in-vivo expression of N-terminally 3xFLAG-tagged ShkA with indicated mutation(s); TcR	This study
pQF-shkA(L338A)	pQF-derivative for in-vivo expression of N-terminally 3xFLAG-tagged ShkA with indicated mutation(s); TcR	This study
pQF-shkA(G337A)	pQF-derivative for in-vivo expression of N-terminally 3xFLAG-tagged ShkA with indicated mutation(s); TcR	This study
pQF-shkA(K331A)	pQF-derivative for in-vivo expression of N-terminally 3xFLAG-tagged ShkA with indicated mutation(s); TcR	This study
pQF-shkA(S347A)	pQF-derivative for in-vivo expression of N-terminally 3xFLAG-tagged ShkA with indicated mutation(s); TcR	This study
pQF-shkA(Q351A)	pQF-derivative for in-vivo expression of N-terminally 3xFLAG-tagged ShkA with indicated mutation(s); TcR	This study
pQF-shkA(D369N, H61A)	pQF-derivative for in-vivo expression of N-terminally 3xFLAG-tagged ShkA with indicated mutation(s); TcR	This study
pQF-shkA(D369N, R128A)	pQF-derivative for in-vivo expression of N-terminally 3xFLAG-tagged ShkA with indicated mutation(s); TcR	This study
pQF-shkA(D369N, R130A)	pQF-derivative for in-vivo expression of N-terminally 3xFLAG-tagged ShkA with indicated mutation(s); TcR	This study
pQF-shkA(D369N, R128A, R130A)	pQF-derivative for in-vivo expression of N-terminally 3xFLAG-tagged ShkA with indicated mutation(s); TcR	This study
pQF-shkA(D369N, F230A, F234A)	pQF-derivative for in-vivo expression of N-terminally 3xFLAG-tagged ShkA with indicated mutation(s); TcR	This study
pQF-shkA(D369N, R324A)	pQF-derivative for in-vivo expression of N-terminally 3xFLAG-tagged ShkA with indicated mutation(s); TcR	This study
pQF-shkA(D369N, Y338A)	pQF-derivative for in-vivo expression of N-terminally 3xFLAG-tagged ShkA with indicated mutation(s); TcR	This study
pJS14-pleC	pJS14-derivative carrying the wild-type pleC allele; CmR	Matroule et al. 2004
pJS14-pleC(T614R)	pJS14-derivative carrying the pleC(T614R) allele; CmR	Matroule et al. 2004
pJS14-pleC(F778L)	pJS14-derivative carrying the pleC(F778L) allele; CmR	Matroule et al. 2004
pQF-pleC	pQF-derivative for in-vivo expression of wild-type pleC; includes the native pleC promoter; TcR	This study
pQF-pleC(K-P-)	pQF-derivative for in-vivo expression of pleC(T614R); includes the native pleC promoter; TcR	This study
pQF-pleC(K-P+)	pQF-derivative for in-vivo expression of pleC(F778L); includes the native pleC promoter; TcR	This study
pCHYC-4	Integrative plasmid for construction of chromosomally encoded mCherry protein fusions; ColE1 oriV; GmR	Thanbichler et al 2007
pdivJ-mCherry	pCHYC-4-derivative with 3' part of divJ for construction of divJ::mCherry fusion encoded at the native locus; ColE1 oriV; GmR	This study
pNPTS138-ΔspmX	pNPTStet-derivative for spmX deletion; KmR	This study
pSA280	pSA129-derivative expressing ydeH‐3xFLAG under control of the lac promoter; KmR	Abel et al. 2013
pSA129	pMR10-derivative lacking the lac promoter; RK2-based low-copy number and broad host range vector; oriT; KmR	Abel et al. 2013
pQF-PA5295	pQF derivative for in-vivo expression of PA5295 from cumate-inducible promoter; TcR	This study
pQF-PA5295(AAL)	pQF derivative for in-vivo expression of PA5295(AAL) from cumate-inducible promoter; TcR	This study
pRV-PA5295	pRV-MCS2-PA5295 with vanillate-inducible promoter; CmR	Lab collection
pRV-PA5295(AAL)	pRV-MCS2-PA5295(AAL) with vanillate-inducible promoter; CmR	Lab collection
pMR20	low‐copy number broad‐host‐range vector; TcR	Roberts et al. 1996
pPA114-47	pMR20-derivative expressing pleD* allele; TcR	Aldridge et al. 2003
pSAM-Ec	himar transposon delivery plasmid; AmpR, KmR	Wiles et al. 2013
pUC19	cloning vector; AmpR	Invitrogen
pAH10	pUC19-derivative containing NsiI-MCS pUC19-PacI cassette; AmpR	This study
pAH87	pMT375-derivative containing the NsiI-PacI cassette of pAH10; TcR	This study
pAH99	pAH87-derivative containing a cassette consisting of MCS pUC19, STOP codon, RBS pQE70 and dendra2 to generate transcriptional promoter fusions; TcR	This study
pAH111	pAH99-derivative to express dendra2 from spmX promoter as transcriptional fusion; TcR	This study
pAH139	pAH111-derivative to express dendra2-ssrA from spmX promoter as transcriptional fusion; TcR	This study
pMT375	pRXMCS-5, low-copy replicating plasmid, RK2 origin, xylose-inducible promoter; TcR	Thanbichler et al. 2007
pDHL851	pUC19-linker-dendra2-FRT-Km-FRT; AmpR KmR	Landgraf et al. 2012
pNPTS138-3xFLAG-tacA	pNPTS138-derivative carrying 3xFLAG-tacA; KmR	This study
pNPTS138-3xFLAG-shkA	pNPTS138-derivative carrying 3xFLAG-shkA; KmR	This study
pNPTS138-ΔtacA	pNPTS138-derivative to delete tacA; KmR	This study
pNPTS138-shkA(DD)	pNPTS138-derivative carrying shkA(DD); KmR	This study
pNPTS138-tacA(DD)	pNPTS138-derivative carrying tacA(DD); KmR	This study
pNPTS138-tacA(D54E)	pNPTS138-derivative carrying tacA(D54E); KmR	This study
pNPTS138-ΔshkA	pNPTS138-derivative to delete shkA; KmR	This study
pNPTS138-ΔCC0168	pNPTS138-derivative to delete CC0168; KmR	This study
pMT687-tacA	pMT687-derivative expressing tacA from xylose-inducible promoter; KmR	This study
pMT687-tacA(D54E)	pMT687-derivative expressing tacA(D54E) from xylose-inducible promoter; KmR	This study
pRKlac290-spmX	pRKlac290-derivative expressing lacZ from the spmX promoter; TcR	This study
pRKlac290-staR	pRKlac290-derivative expressing lacZ from the staR promoter; TcR	This study
pRKlac290	low-copy number plasmid to generate promoter fusions; TcR	Alley et al. 1991
pMT755	pNPTS138-derivative carrying spmX-mcherry; KmR	Radhakrishnan et al. 2008
pET28a-His-shkA	pET28a-derivative for expression of His6-shkA; KmR	This study
pET28a-His-shpA	pET28a-derivative for expression of His6-shpA; KmR	This study
pET28a-His-tacA-RD	pET28a-derivative for expression of His6-tacA-RD; KmR	This study
pET32b-Trx-His-shkA-HK	pET32a-derivative for expression of Trix-His6-shkA-HK; AmpR	This study
pET32b-Trx-His-shkA-RD2	pET32a-derivative for expression of Trix-His6-shkA-RD2; AmpR	This study
pSA178	pNPTS138-derivative carrying a functional allele of hfsA; KmR	Abel et al. 2013
pCHYC1-dnaN	pCHYC1-derivative to express dnaN-mCherry from the native chromosomal locus; SpecR	Collier et al. 2009
