## Supplementary Table 2 for "Precise transcription timing by a second-messenger drives a bacterial G1/S cell cycle transition"

### Sheet: Sheet1
Oligo name	Sequence (5' to 3')
669	TAATACGACTCACTATAGG
670	tgctagttattgctcagcgg
3490	ATATAAGCTTTGTCGCTATTCAAAGATTCC
3491	AAGGTACCCGAAATAAGGCCTTGAACAT
3492	GGGGTACCGCAGCTTAGAGTTCGTCTTG
3493	CGGGATCCTTGCGCTTGATGTAGACGAT
5486	GAACCGCAAGCTTTCAGCCGGCGACCTTGGCTC
5487	GAGACGACCATATGACCAAAACGGTCCTTGT
5488	GCCAGGCATGACGAGCTCCAGCAGGATGAC
5489	GTCATCCTGCTGGAGCTCGTCATGCCTGGC
5490	CGTGGTACCTCAGCCCGCTTCCTTCATGT
5786	agcttCATATGctcgagCAAATAAAACGAAAGGCTCAGTCGAAAGACTGGGCCT
5903	TTCGTTTTATCTGTTGTTTGTCGttaattaaA
5904	GACTGAGCCTTTCGTTTTATTTGctcgagCATATGa
5905	CATGTttaattaaCGACAAACAACAGATAAAACGAAAGGCCCAGTCTTTC
5988	CGGCAGCCATATGAGCGACAGCAGATCCGA
6009	GCCGCAAGCTTTCAGCCGGCGACCTTGGCTC
6011	GCCGCAAGCTTTCAGCCGCTGGCCACGGCG
6013	GCCGCAAGCTTTCAGAGGTCGCCCATCGACAGGG
6015	GATCCGAATTCATGGCCAGACGAGATATTAG
6016	GCCGCAAGCTTCTAGCCTTTCAGCGATCGCA
6085	GCGCACTGCAGCATAGACACCGGGCACTTG
6086	GAGTAGGTACCGCTCATGGCGTACAGGGATA
6087	TCGCAGGTACCGGCTGATACGGGGGGCGTCC
6088	GACGAGAATTCGATAGCCCCACTGGTAGGC
6098	GTTTAGGTACCGGTCATTGGACATCCACCAG
6099	AGCGTGGTACCGGCTGATGAGCCCGCTGATC
6109	GATCCGAATTCAGCACGCGTACTGCTGGCCGA
6110	GATCCGAATTCGATGAGCGACAGCAGATCCGA
6438	GGCGCCTGCAGGTTCATGGATCAGCAGATAGGC
6439	TGGACATCCACCAGAACCGGCCATGCCCACGTGGAGCAGGGC
6440	GTGATTATAAAGATCATGATATCGACTACAAAGATGACGACGATAAAATGACCAAAACGGTCCTTGTCGT
6441	GGCCGGTTCTGGTGGATGTCCAATGGACTACAAAGACCATGACGGTGATTATAAAGATCATGATATCGAC
6442	CGCGCGCTGCAGCATAGACACCGGGCACTTG
6443	GGCGTACAGGGATAGCCGGCGCGGCTTAACGCCCGGTTCAAG
6444	GTGATTATAAAGATCATGATATCGACTACAAAGATGACGACGATAAAATGAGCGACAGCAGATCCGACGA
6445	CGCCGGCTATCCCTGTACGCCATGGACTACAAAGACCATGACGGTGATTATAAAGATCATGATATCGAC
6478	CTCTCctcgagTTACGCAGCGACGGCGAACTCTTCAGCGAAGTTATCGTTCGCaagcctCCACACCTGGCTGGGCAGGGG
6498	GATCCGAATTCACGCAACGTCGCCATCGCCTCG
6535	GTTGGTCTGCAGGGCCTGCTCATACAGCGTGA
6536	CGATTTGAATTCCCGGCAGGTAGGATTTCGTG
6621	CCCGCTGAATTCCCCGAGCCAGCCGCCGAAGT
6622	GCATGCCTGCAGGGACCGTGCCGGCCAGTTGCT
6864	CCCGCTGAATTCATGCCCCTGGCGCTGGAGAAG
6865	GCATGCCTGCAGGGTCCTTTTCCGAGACAGAGG
7268	TCCAGGCTGCAGCCGAGATCGCTCAATTGGT
7269	CCTACTCTTCCGGTTTCATCGCCTAGATTGACCCAGTTTG
7270	GATGAAACCGGAAGAGTAGGTTTCTTGCCTCGCCACCCCG
7271	GACGGAGAATTCTCTGGTTCACGCAGAGATTG
7284	ATATAgctagcATGCATCAAATAAAACGAAAG
7284	ATATAgctagcATGCATCAAATAAAACGAAAG
7287	TGCGCactagtTTAATTAACGACAAACAACAG
7503	atataAAGCTTTAATCATTAAAGAGGAGAAATTAAGCATGGTGAACACACCGGGAATTAACCTG
7507	TGCGCactagtTTAATTAACTCGAGTTACCACACCTGGCTGGGCAG
7512	TTCTCCTCTTTAATGATTAAAGCTTGTCCTTTTCCGAGACAGAGGC
7604	GCGCGGAATTCGTCGGAAGAGCCGTGGAC
7605	TGGGTGAATTCGACGTCGGTCTGGACGAA
7716	CTCATCAGTCATCTTCCTTCATGTCGACTTCG
7717	GAAGGAAGATGACTGATGAGCCCGCTGATCCT
7718	GCGCCGGAATTCTTCGAGAGCGAACTCAGAGC
7925	CCGGCCAAGCTTCTCGTCGAGGCGTTCATC
7958	CTCCAGCTGCAGCAGCATCGCCTTGGTCTC
7959	ATGACGAGCTCCAGCAGGATGACATCGGCGGGCGCGCCGG
7960	ATCCTGCTGGAGCTCGTCATGCCTGGCCTCAACGGTCAGG
7961	TCCTTGGAATTCAACTTGCCCAGATGCTTGTC
8169	CGGCTTGGATCCCTCGGGCTATCTGATCAAGC
8170	CGTATCAGTCGTCGACCTTGGCTCGCGTCGCG
8171	CAAGGTCGACGACTGATACGGGGGGCGTCCCC
8172	CGACGCGAATTCGATAGCCCCACTGGTAGGC
8959	attttgtacaTCATTTCTTAGCATTTTTGACGAAATTTGC
8966	attttctagaTTCACCGCGGCCCTGGGCG
8974	TAGAGGAAGCTTATGTCAGCGCCCGCAGAACC
8975	GAGCTCGGTACCTCAATTGCCGAGCGGCTGGC
9003	GGCCACGCGTGCACTAGTCANNNNNNNNNNGCTCG
9004	GGCCACGCGTGCACTAGTCANNNNNNNNNNGATAC
9005	GGCCACGCGTGCACTAGTCA
9058	AGCCCACTGCAAGCTACC
9059	TCCAGATAGCCCAGTAGC
9064	atttggtaccGATGAGATCGACGGCGGC
9495	atttTCTAGAGGGCCGGATCCCGGTACCATTGAACAAGATGGATTGCACGC
9552	attttactagtAAGGGCCTCGTGATACGCC
9553	atttcatatgTCGCCTTGACCCGCATGGC
9554	attttactagtCGCATGTCCGAAGAAGCC
9555	atttggtaccAGGCGATCAGCTTGCCCGG
9745	cagcagcggcctggtgccgcgcggcagccatATGAGCGACAGCAGATCC
9746	ggccgcaagcttgtcgacggagctcgaattcTCAGCCGGCGACCTTGGC
9765	AGGGCCAGGACGGAAAGG
9766	ACCAGGCTGCGCCGCTCGC
9904	CTGAGCCACGAGTTCgcgACGCCCCTGAACGGC
9905	GCCGTTCAGGGGCGTcgcGAACTCGTGGCTCAG
9906	GGGATCGAGATCGCCgcgGCCGTCTCCTCGCCT
9907	AGGCGAGGAGACGGCcgcGGCGATCTCGATCCC
9908	CTGGCCGACGAAGGCgcgCTAgcgCAGATTCTGCTGAAC
9909	GTTCAGCAGAATCTGcgcTAGcgcGCCTTCGTCGGCCAG
9910	GTCGCGCCAGACGCCgcgGCCCGAATCTTCGAA
9911	TTCGAAGATTCGGGCcgcGGCGTCTGGCGCGAC
9912	CTGACGCCTGAACAGgcgGACCGCATCGACCGC
9913	GCGGTCGATGCGGTCcgcCTGTTCAGGCGTCAG
9914	CTGATCAAGCCACTAgcgGCGGCCTCGCTGGTC
9915	GACCAGCGAGGCCGCcgcTAGTGGCTTGATCAG
9968	CGCGAGAGCGGCGACgcgCTGCTGTCGCTGGTC
9969	GACCAGCGACAGCAGcgcGTCGCCGCTCTCGCG
9970	GTGCTGCACTTCGCCgcgCTGGGCGCGGCCGCG
9971	CGCGGCCGCGCCCAGcgcGGCGAAGTGCAGCAC
9972	GGCGCAGAGTTCTGGgcgGAGGCGCCGgcgGCCACAGCCGCCGCC
9973	GGCGGCGGCTGTGGCcgcCGGCGCCTCcgcCCAGAACTCTGCGCC
9974	GCGGTGCTGCTGATCaacGCGGCTCTCTCAGGC
9975	GCCTGAGAGAGCCGCgttGATCAGCAGCACCGC
9976	GAACAGCGCGACCGCgcgGACCGCCTGAAGGCC
9977	GGCCTTCAGGCGGTCcgcGCGGTCGCGCTGTTC
9978	GCCGGCTTCTCGGGCgcgCTGATCAAGCCACTA
9979	TAGTGGCTTGATCAGcgcGCCCGAGAAGCCGGC
9980	ACCCTGCTGGAGCGCgcggcgTGCATCGTCGACCGC
9981	GCGGTCGACGATGCAcgccgcGCGCTCCAGCAGGGT
9982	GACGCCTTCGACGAGgcgCGCCGCACCTGCCTG
9983	CAGGCAGGTGCGGCGcgcCTCGTCGAAGGCGTC
9984	GAGGACCGCCGCACCgcgCTGGCGGCCGGCATG
9985	CATGCCGGCCGCCAGcgcGGTGCGGCGGTCCTC
9986	CTGGAGCGCGAAGGCgcgATCGTCGACCGCGTC
9987	GACGCGGTCGACGATcgcGCCTTCGCGCTCCAG
10005	CTGGCCGACGAAGGCgcgCTACGACAGATTCTG
10006	CAGAATCTGTCGTAGcgcGCCTTCGTCGGCCAG
10007	GACGAAGGCCGGCTAgcgCAGATTCTGCTGAAC
10008	GTTCAGCAGAATCTGcgcTAGCCGGCCTTCGTC
10009	CCGACCATCCTGGCCaacGAAGGCCGGCTACGA
10010	TCGTAGCCGGCCTTCgttGGCCAGGATGGTCGG
10011	ACGCCTGAACAGCGCaacCGCATCGACCGCCTG
10012	CAGGCGGTCGATGCGgttGCGCTGTTCAGGCGT
10013	GTGGTGCTGCTGACGgcgGAACAGCGCGACCGC
10014	GCGGTCGCGCTGTTCcgcCGTCAGCAGCACCAC
10015	atttctagaatcaGGTCTCCTTGGCGCAGCG
10016	atttggtaccCGAGACCGCGAACCCGTCG
10024	GACGACTTCCTCGTCcgcCCCCTGACCCAGGAG
10025	CTCCTGGGTCAGGGGgcgGACGAGGAAGTCGTC
10026	CGCGTACTGCTGGCCcagaacAATCCGATCAACGCG
10027	CGCGTTGATCGGATTgttctgGGCCAGCAGTACGCG
10028	GACCTGATCCTGATGaacCTGCGAATGCCGGGC
10029	GCCCGGCATTCGCAGgttCATCAGGATCAGGTC
10205	atttaccggtgGCGCGGCGCAAAGGCGATG
10206	atttggtacctgaGGTCCGCTGAGCGACCGC
10781	atttactagtTTGCGATGGTCGGCCACTCG
10783	atttggtaccTCAGGCCGCCACGAAGTCG
10862	atttcatatgGCGCCGCTCGAGGGCCGC
10866	atttggtacctcaGGCGATGCGGTCGTCGTGG
11171	TCGGGCTATCTGATCgcgCCACTACGCGCGGCC
11172	GGCCGCGCGTAGTGGcgcGATCAGATAGCCCGA
11173	GGCTATCTGATCAAGgcgCTACGCGCGGCCTCG
11174	CGAGGCCGCGCGTAGcgcCTTGATCAGATAGCC
11175	TATCTGATCAAGCCAgcgCGCGCGGCCTCGCTG
11176	CAGCGAGGCCGCGCGcgcTGGCTTGATCAGATA
11177	TTCTCGGGCTATCTGgcgAAGCCACTACGCGCG
11178	CGCGCGTAGTGGCTTcgcCAGATAGCCCGAGAA
11179	GGCTTCTCGGGCTATgcgATCAAGCCACTACGC
11180	GCGTAGTGGCTTGATcgcATAGCCCGAGAAGCC
11181	GCCGCCGGCTTCTCGgcgTATCTGATCAAGCCA
11182	TGGCTTGATCAGATAcgcCGAGAAGCCGGCGGC
11183	CGCATCGACCGCCTGgcgGCCGCCGGCTTCTCG
11184	CGAGAAGCCGGCGGCcgcCAGGCGGTCGATGCG
11185	CCACTACGCGCGGCCgcgCTGGTCGCCCAGGTG
11186	CACCTGGGCGACCAGcgcGGCCGCGCGTAGTGG
11187	GCCTCGCTGGTCGCCgcgGTGCTGCAGGCGGTC
11188	GACCGCCTGCAGCACcgcGGCGACCAGCGAGGC
