## Supplementary Table 3 for "Precise transcription timing by a second-messenger drives a bacterial G1/S cell cycle transition"

### Sheet: Sheet1
Strain	Genotype or description	Construction or reference
Escherichia coli strains
BL21(DE3)	F- ompT gal dcm lon hsdSB(rB–mB–) λ(DE3 [lacI lacUV5-T7p07 ind1 sam7 nin5]) [malB+]K-12(λS)	Novagen
Rosetta 2(DE3)	F- ompT hsdSB(rB–mB–) gal dcm (DE3) pRARE2	Novagen
TOP10	F- mcrA Δ(mrr-hsdRMS-mcrBC) φ80lacZΔM15 ΔlacX74 nupG recA1 araD139 Δ(ara-leu)7697 galE15 galK16 rpsL(StrR) endA1 λ-	Invitrogen
DH10B	F- mcrA Δ(mrr-hsdRMS-mcrBC) Φ80dlacZΔM15 ΔlacX74 endA1 recA1 deoR Δ(ara,leu)7697 araD139 galU galK nupG rpsL λ-	Grant et al. 1990
DH5α	F- endA1 glnV44 thi-1 recA1 relA1 gyrA96 deoR nupG φ80lacZΔM15 Δ(lacZYA-argF)U169, hsdR17(rK-mK+) λ-	Woodcock et al. 1989
MT607	Helper strain for conjugation; carries pRK600 that codes for the RP4 transfer functions	Vargas et al. 1999
Caulobacter crescentus strains
AKS1	CB15 rcdG0 ΔlacA::Ω ampG::pNPTStet-ampG	Integration of pNPTStet-ampG in AKS4
AKS102	NA1000 ΔspmX::pNPTS138-ΔspmX	Integration of pNPTS138-ΔspmX in UJ4687
AKS118	NA1000 ΔspmX	Transduction φCR30(AKS102) in UJ4475, followed by sucrose counterselection
AKS121	NA1000 rcdG0 shkAD369N ΔspmX	Transduction φCR30(AKS102) in UJ9619, followed by sucrose counterselection
AKS147	NA1000 ΔshkA::pNPTS138-ΔshkA ΔlacA::Ω	Integration of pNPTS138-ΔshkA in UJ9652
AKS152	NA1000 divJ::mCherry	Integration of pDivJ-mCherry in UJ4475
AKS153	NA1000 rcdG0 divJ::mCherry	Integration of pDivJ-mCherry in SöA764
AKS154	NA1000 rcdG0 shkAD369N divJ::mCherry	Transduction φCR30(AKS153) in UJ9619
AKS155	NA1000 ΔspmX divJ::mCherry	Transduction φCR30(AKS152) in AKS118
AKS156	NA1000 rcdG0 shkAD369N ΔspmX divJ::mCherry	Transduction φCR30(AKS153) in AKS121
AKS17	CB15 rcdG0 ΔlacA::Ω/pAK502-spmX	Transformation pAK502-spmX in AKS4
AKS181	NA1000 ΔshkA divJ::mCherry	Transduction φCR30(AKS152) in UJ9056
AKS182	NA1000 tacADD::pNPTS138-tacADD	Integration of pNPTS138-tacADD in UJ8926
AKS199	NA1000 spmX::himar	Transduction φCR30(UJ8281) in UJ4475
AKS216	NA1000 rcdG0 ΔshkA	Transduction φCR30(AKS147) in SöA764, followed by sucrose counterselection
AKS217	NA1000 shkAD369N DD tacADD	Transduction φCR30(AKS182) in UJ9703, followed by sucrose counterselection
AKS236	NA1000 shkAD369N DD tacADD spmX::himar	Transduction φCR30(UJ8281) in AKS217
AKS237	NA1000 ΔpleC shkAD369N	Transduction φCR30(AKS30) in UJ506, followed by sucrose counterselection
AKS255	NA1000 ΔpleC shkAD369N divJ::mCherry	Transduction φCR30(AKS152) in AKS237
AKS256	NA1000 ΔpleC divJ::mCherry	Transduction φCR30(AKS152) in UJ506
AKS257	NA1000 shkAD369N divJ::mCherry	Transduction φCR30(AKS152) in UJ9618
AKS30	CB15 rcdG0 ΔlacA::Ω shkAD369N/pAK502-spmX	See main text
AKS371	NA1000 ΔpleC ΔCC0168	Integration of pNPTS138-ΔCC0168 in UJ506, followed by sucrose counterselection
AKS4	CB15 rcdG0 ΔlacA::Ω	Transduction φCR30(UJ6168) in UJ8732
AKS412	NA1000 ΔCC0168	Integration of pNPTS138-ΔCC0168 in UJ4475, followed by sucrose counterselection
AKS50	NA1000 pleC::himar	See main text
CvA03	NA1000 spmX::mCherry	Integration of pMT755 in UJ4475, followed by sucrose counterselection
CvA04	NA1000 cdG0 spmX::mCherry	Integration of pMT755 in UJ5065, followed by sucrose counterselection
CvA06	NA1000 ΔshkA spmX::mCherry	Integration of pMT755 in UJ9056, followed by sucrose counterselection
CvA32	NA1000 cdG0 ΔshkA	Integration of pNPTS138-ΔshkA in UJ5065, followed by sucrose counterselection
CvA50	NA1000 cdG0 ΔshkA spmX::mCherry	Integration of pMT755 in CvA32, followed by sucrose counterselection
SoA0764	NA1000 rcdG0	Abel et al. 2013
SoA1293	NA1000 cdG0::Plac-dgcZ	Integration of Plac-dgcZ in UJ5065 as described in Abel et al. 2013
SoA1587	NA1000 rcdG0::Plac-dgcZ	Abel et al. 2013
UJ1000	NA1000 ∆pleC ∆divJ::Gm	Aldridge et al. 2003
UJ2827	NA1000 ΔpopA	Duerig et al. 2009
UJ3628	NA1000 ΔrcdA::hyg	McGrath et al. 2006
UJ3656	NA1000 ΔrcdA::hyg ΔpopA	Duerig et al. 2009
UJ4373	NA1000 ΔcpdR::tet	Skerker et al. 2005
UJ4401	NA1000 ΔpopA ΔcpdR::tet	Duerig et al. 2009
UJ4449	NA1000 ∆dgcB	Abel et al. 2013
UJ4450	NA1000 ∆pleD	Abel et al. 2013
UJ4475	NA1000	CB15N, synchronizable, laboratory wild‐type C. crescentus strain; Evinger and Agabian 1977
UJ4687	NA1000 ΔspmX	Radhakrischnan et al. 2008
UJ506	NA1000 ∆pleC	Aldridge et al. 2003
UJ5065	NA1000 cdG0	Abel et al. 2013
UJ508	NA1000 ∆pleD ∆pleC	Aldridge et al. 2003
UJ5790	NA1000 ∆pleD ∆dgcB	dgcB deletion in UJ4450 as described in Abel et al. 2013
UJ6168	CB15 ΔlacA::Ω (=JOE2913)	Arellano et al., 2010
UJ8281	NA1000 spmX::himar (=NS190)	Radhakrishnan et al. 2008
UJ8533	NA1000 3xFLAG-tacA	Integration of pNPTS138-3xFLAG-tacA in UJ4475, followed by sucrose counterselection
UJ8534	NA1000 cdG0 3xFLAG-tacA	Integration of pNPTS138-3xFLAG-tacA in UJ5065, followed by sucrose counterselection
UJ8535	NA1000 3xFLAG-shkA	Integration of pNPTS138-3xFLAG-shkA in UJ4475, followed by sucrose counterselection
UJ8536	NA1000 cdG0 3xFLAG-shkA	Integration of pNPTS138-3xFLAG-shkA in UJ5065, followed by sucrose counterselection
UJ8568	NA1000 ∆tacA	Integration of pNPTS138-ΔtacA in UJ4475, followed by sucrose counterselection
UJ8732	CB15 rcdG0	Sprecher et al. 2017
UJ8888	NA1000 3xFLAG-shkADD	Integration of pNPTS138-shkADD in UJ8535, followed by sucrose counterselection
UJ8926	NA1000 3xFLAG-tacADD	Integration of pNPTS138-tacADD in UJ8533, followed by sucrose counterselection
UJ8959	NA1000 rcdG0 shkADD	Integration of pNPTS138-shkADD in SöA0764, followed by sucrose counterselection
UJ8961	NA1000 rcdG0 tacADD	Integration of pNPTS138-tacADD in SöA0764, followed by sucrose counterselection
UJ8964	NA1000 ∆shkA tacAD54E	Integration of pNPTS138-tacAD54E in UJ9056, followed by sucrose counterselection
UJ8971	NA1000 rcdG0 tacAD54E	Integration of pNPTS138-tacAD54E in SöA0764, followed by sucrose counterselection
UJ8976	NA1000 cdG0 tacAD54E	Integration of pNPTS138-tacAD54E in UJ5065, followed by sucrose counterselection
UJ8987	NA1000 tacAD54E	Integration of pNPTS138-tacAD54E in UJ4475, followed by sucrose counterselection
UJ9056	NA1000 ΔshkA	Integration of pNPTS138-ΔshkA in UJ4475, followed by sucrose counterselection
UJ9168	NA1000 3xFLAG-tacADD shkADD	Integration of pNPTS138-shkADD in UJ8926, followed by sucrose counterselection
UJ9170	NA1000 tacADD	Integration of pNPTS138-tacADD in UJ4475, followed by sucrose counterselection
UJ9412	NA1000 tacAD54E DD	Integration of pNPTS138-tacADD in UJ8987, followed by sucrose counterselection
UJ9455	NA1000 ΔpopA 3xFLAG-tacA	Integration of pNPTS138-3xFLAG-tacA in UJ2827, followed by sucrose counterselection
UJ9456	NA1000 ΔrcdA::hyg 3xFLAG-tacA	Integration of pNPTS138-3xFLAG-tacA in UJ3628, followed by sucrose counterselection
UJ9457	NA1000 ΔrcdA::hyg ΔpopA 3xFLAG-tacA	Integration of pNPTS138-3xFLAG-tacA in UJ3656, followed by sucrose counterselection
UJ9458	NA1000 ΔcpdR::tet 3xFLAG-tacA	Integration of pNPTS138-3xFLAG-tacA in UJ4373, followed by sucrose counterselection
UJ9459	NA1000 ΔpopA ΔcpdR 3xFLAG-tacA	Integration of pNPTS138-3xFLAG-tacA in UJ4401, followed by sucrose counterselection
UJ9460	NA1000 ΔpopA 3xFLAG-shkA	Integration of pNPTS138-3xFLAG-shkA in UJ2827, followed by sucrose counterselection
UJ9461	NA1000 ΔrcdA::hyg 3xFLAG-shkA	Integration of pNPTS138-3xFLAG-shkA in UJ3628, followed by sucrose counterselection
UJ9462	NA1000 ΔrcdA::hyg ΔpopA 3xFLAG-shkA	Integration of pNPTS138-3xFLAG-shkA in UJ3656, followed by sucrose counterselection
UJ9463	NA1000 ΔcpdR::tet 3xFLAG-shkA	Integration of pNPTS138-3xFLAG-shkA in UJ4373, followed by sucrose counterselection
UJ9464	NA1000 ΔpopA ΔcpdR::tet 3xFLAG-shkA	Integration of pNPTS138-3xFLAG-shkA in UJ4401, followed by sucrose counterselection
UJ9618	NA1000 shkAD369N	Transduction φCR30(AKS30) in UJ4475, followed by sucrose counterselection
UJ9619	NA1000 rcdG0 shkAD369N	Transduction φCR30(AKS30) in SöA764, followed by sucrose counterselection
UJ9620	NA1000 rcdG0::Plac-dgcZ shkAD369N	Transduction φCR30(AKS30) in SöA1587, followed by sucrose counterselection
UJ9621	NA1000 tacADD shkAD369N	Transduction φCR30(AKS30) in UJ9170, followed by sucrose counterselection
UJ9652	NA1000 ΔshkA ΔlacA::W	Transduction φCR30(UJ6168) in UJ9056
UJ9701	NA1000 shkADD	Integration of pNPTS138-shkADD in UJ4475, followed by sucrose counterselection
UJ9702	NA1000 shkADD tacADD	Integration of pNPTS138-shkADD in UJ9170, followed by sucrose counterselection
UJ9703	NA1000 shkAD369N DD	Integration of pNPTS138-shkADD in UJ9618, followed by sucrose counterselection
UJ998	NA1000 ∆divJ::Gm	Aldridge et al. 2003
UJ999	NA1000 ∆pleD ∆divJ::Gm	Aldridge et al. 2003
UJ9700	NA1000 3xFLAG-shkAD369N	Integration of pNPTS138-3xFLAG-shkA in UJ9618, followed by sucrose counterselection
UJ8963	NA1000 rcdG0 ::Plac-dgcZ tacADD	Integration of pNPTS138-tacADD in SöA1587, followed by sucrose counterselection
UJ10823	NA1000 dnaN::mCherry	Integration of pCHYC1-dnaN in UJ4475
UJ5511	NA1000 hfsA+	Abel et al. 2013
UJ10820	NA1000 hfsA+ dnaN::mCherry	Integration of pCHYC1-dnaN in UJ5511
UJ10821	NA1000 shkAD369N hfsA+	Integration of pSA178 in UJ9618, followed by sucrose counterselection
UJ10822	NA1000 shkAD369N hfsA+ dnaN::mCherry	Integration of pCHYC1-dnaN in UJ10821
Phages
φCbK		Agabian-Keshishian and Shapiro 1970
φCR30		Ely and Johnson 1977
